# Exploring Resistance to ETS Targeting Agents in Diffuse Large B-Cell Lymphoma

**DOI:** 10.1101/2025.09.18.675797

**Authors:** Filippo Spriano, Luciano Cascione, Chiara Tarantelli, Giulio Sartori, Alberto J. Arribas, Adriana Velasova, Sara Napoli, Ondrej Havranek, Jeffrey A. Toretsky, Francesco Bertoni

**Affiliations:** Institute of Oncology Research, Faculty of Biomedical Sciences, USI, Bellinzona, Switzerland; SIB Swiss Institute of Bioinformatics, Lausanne, Switzerland; Biocev, First Faculty of Medicine, Charles University, Prague, Czech Republic; First Department of Medicine - Hematology, First Faculty of Medicine, Charles University and General University Hospital, Prague, Czech Republic; Departments of Oncology and Pediatrics, Lombardi Comprehensive Cancer Center, Georgetown University, Washington, DC, USA; Oncology Institute of Southern Switzerland, Ente Ospedaliero Cantonale, Bellinzona, Switzerland

**Author notes:** **Corresponding author:** Prof. Francesco Bertoni, Institute of Oncology Research, Faculty of Biomedical Sciences, USI, Bellinzona, via Francesco Chiesa 5, 6500 Bellinzona, Switzerland.

## Abstract

Diffuse large B-cell lymphoma (DLBCL) remains a challenging disease with limited therapeutic options beyond standard immunochemotherapy. ETS transcription factors, including SPIB and SPI1, are implicated in lymphoma pathogenesis and can be targeted by the small molecule TK216, which disrupts ETS–DHX9 interactions. To explore mechanisms of resistance, we generated stable TK216–resistant clones from the ABC-DLBCL line U2932. Resistant clones displayed a 4–5-fold increase in IC_50_ values and lost G2–M arrest upon treatment. Transcriptomic and mutational analyses revealed three resistance patterns: (i) MDR1/ABCB1 overexpression, leading to multidrug efflux; (ii) Cluster A, enriched for proliferation, Wnt, and transcriptional programs, with mutations in ESR2, USP24, and SFSWAP; and (iii) Cluster B, characterized by actin/microtubule remodeling, altered metabolism, and mutations in SRSF11 and PATJ. Pharmacologic screening identified increased sensitivity of resistant cells to BCL2, MCL1, and XPO1 inhibitors, while showing reduced sensitivity to aurora kinase and microtubule-targeting agents. Venetoclax and selinexor retained activity in resistant models, supporting their potential for rational combinations with TK216. These findings demonstrate that multiple, heterogeneous mechanisms drive resistance to ETS inhibition in DLBCL and highlight therapeutic strategies to overcome it.
