## Supplementary table 2 for "Exploring Resistance to ETS Targeting Agents in Diffuse Large B-Cell Lymphoma"

### Sheet: Foglio1
	Compound_Target	(500nM) % of proliferating cells_Parental	(500nM) % of proliferating cells_Resistant 2	(500nM) % of proliferating cells_Resistant 3	(50nM) % of proliferating cells_Parental	(50nM) % of proliferating cells_Resistant 2	(50nM) % of proliferating cells_Resistant
1	ABT-263 (Navitoclax)_Bcl-2	86.6332	62.4347	64.1952	91.4833	100.147	99.4055
2	IPI-145 (INK1197)_PI3K	108.183	92.2503	94.2987	105.887	103.303	95.6376
3	Lomustine _Others	113.558	103.473	104.784	101.414	111.548	110.674
4	Perifosine (KRX-0401)_Akt	101.898	93.3563	110.304	96.6503	98.6943	112.792
5	Ganetespib (STA-9090)_HSP	5.58818	4.0699	19.7535	4.54896	6.01794	23.7288
6	Triciribine_Akt	69.1939	35.0155	50.8039	90.2468	58.8967	74.1128
7	Cabozantinib malate (XL184)_VEGFR	102.672	108.509	95.6506	108.519	109.479	101.632
8	RSL3_Ferroptosis	-1.24866	-2.89682	-4.48688	100.033	85.0249	84.0047
9	Pomalidomide_TNF-alpha, COX	84.279	94.6641	84.6529	93.2229	95.8423	90.9545
10	Tofacitinib (CP-690550) Citrate_JAK	107.132	104.033	98.4777	109.177	101.576	112.884
11	Mesna _Others	102.754	115.915	103.165	95.4459	109.894	100.589
12	17-DMAG (Alvespimycin) HCl_HSP	3.0868	3.05667	16.9851	66.9998	46.718	42.3347
13	BMS-265246_CDK	77.0971	59.2742	58.8982	89.3104	78.8083	92.1892
14	Nintedanib (BIBF 1120)_VEGFR, PDGFR, FGFR	96.6372	94.7568	81.672	101.499	104.665	93.3525
15	(+)-JQ1_BET	55.1251	58.9219	57.3653	92.0958	90.9968	77.1854
16	Anastrozole_Aromatase	96.7326	107.899	100.612	104.708	99.7554	102.944
17	Lapatinib (GW-572016) Ditosylate_EGFR, HER2	97.3131	85.8591	84.3957	96.5531	101.326	94.2173
18	CYT997 (Lexibulin)_Microtubule Associated	14.274	9.29365	12.1421	10.3717	10.1294	8.00335
19	GSK650394_SGK	106.832	100.314	105.423	105.367	106.922	97.4428
20	Fluorouracil (5-Fluoracil, 5-FU)_DNA/RNA Synthesis	96.1852	102.12	105.506	101.744	101.534	102.944
21	BKM120 (NVP-BKM120, Buparlisib)_PI3K	78.5398	77.9237	72.3813	97.7305	111.925	96.2076
22	EHop-016 _Rac	91.7251	90.996	88.069	83.6387	85.3868	74.7785
23	Rapamycin (Sirolimus)_mTOR	58.9196	62.0716	59.4288	58.2204	62.4325	60.2774
24	Fludarabine Phosphate_DNA/RNA Synthesis	93.7218	110.322	104.016	102.115	98.1546	102.944
25	Entinostat (MS-275)_HDAC	66.2198	74.7825	66.6919	93.2145	103.88	88.1643
26	CHIR-99021 (CT99021)_GSK-3	94.9535	97.6466	96.7816	99.7684	101.001	107.012
27	Anisomycin_JNK	20.4903	25.4144	29.3316	66.8546	55.1651	68.9621
28	A-674563_Akt, CDK, PKA	31.7176	41.7437	40.6307	93.5204	95.5547	99.4224
29	GSK1838705A_IGF-1, ALK	86.8026	88.1809	77.1656	98.2568	96.6837	93.7966
30	SL-327_MEK	99.2058	98.0253	92.7936	104.22	101.522	90.7584
31	Epothilone A_Microtubule Associated	10.1044	10.035	9.75264	9.48901	12.4213	7.02944
32	GNE-7915_LRRK	100.814	97.4466	104.311	103.936	100.769	97.8439
33	SB203580_p38 MAPK	100.693	100.931	94.3824	106.445	109.183	93.3525
34	GW4064_FXR	111.46	112.052	105.219	107.993	104.963	104.244
35	LRRK2-IN-1_LRRK2	101.059	92.2503	100.083	104.847	103.665	100.451
36	Resveratrol_Sirtuin	100.565	111.068	106.357	103.473	102.423	102.087
37	LY2409881_IκB/IKK	100.077	86.5164	98.971	95.3486	100.588	98.245
38	OSI-906 (Linsitinib)_IGF-1R	99.7465	95.1199	99.3758	99.2735	104.469	95.7305
39	HMN-214_PLK	11.336	12.6447	13.1572	88.6533	103.135	99.5183
40	TPCA-1_IKK	99.5246	92.6568	101.522	103.782	109.29	106.254
41	GDC-0879_Raf	103.397	106.378	91.8858	105.209	104.665	97.0276
42	CP-673451_PDGFR	90.4374	105.849	94.0154	99.7684	107.404	102.73
43	PF-477736_Chk	17.5529	23.4672	32.1493	56.8139	67.7068	69.6861
44	PU-H71_HSP	6.73456	6.42079	31.5565	111.612	112.713	105.265
45	ABT-737_Bcl-2	61.2178	39.5551	37.4125	91.9779	89.54	96.5952
46	CX-6258 HCl _Pim	96.515	80.7824	88.514	104.456	105.112	97.0416
47	Valproic acid sodium salt (Sodium valproate)_GABA Receptor, HDAC	97.5537	100.816	94.2282	105.943	98.1546	103.372
48	Palbociclib (PD-0332991) HCl_CDK	88.801	85.1	92.4872	87.6463	93.7202	97.3103
49	Mitoxantrone_Topoisomerase	8.10973	5.19077	14.9692	18.7918	12.011	16.0402
50	KU-60019_ATM	111.102	101.188	96.9944	105.202	102.423	102.516
51	Doxycycline Hyclate_Others	104.64	104.592	101.522	105.888	103.834	102.034
52	Cucurbitacin B_Microtubule Associated	-0.511745	-3.79274	-2.48447	-0.672232	-2.74468	0.16714
53	Cabozantinib (XL184, BMS-907351)_VEGFR, c-Met, Flt, Tie-2, c-Kit	99.2058	98.0253	106.185	95.4403	102.505	100.054
54	Toremifene Citrate_Others	88.7951	84.4117	75.0776	101.25	101.712	101.231
55	Fingolimod (FTY720) HCl_S1P Receptor, Bcr-Abl, PKC	94.803	102.168	96.0855	98.2568	99.3179	99.6233
56	SNS-032 (BMS-387032)_CDK	12.1444	14.6781	17.212	90.1231	91.1115	77.7878
57	BMS-536924_IGF-1R	100.152	96.0278	92.7936	102.118	109.576	100.054
58	Zebularine_DNA Methyltransferase	102.165	95.4756	99.8609	104.977	110.541	102.457
59	Aprepitant_Substance P	98.5117	105.662	97.42	107.673	109.183	101.017
60	ENMD-2076 L-(+)-Tartaric acid _Aurora Kinase,FLT3,VEGFR	47.5873	61.8852	57.1584	99.0462	101.388	104.847
61	SGI-1776 free base_Pim	94.1472	86.6889	82.3849	95.4939	103.269	105.45
62	Deltarasin_PDE	91.3566	87.9498	83.6192	103.415	102.217	98.8467
63	Lenalidomide (CC-5013)_TNF-alpha	99.7465	98.0253	95.9713	98.037	107.219	101.567
64	Methotrexate_DHFR	29.9481	37.0641	67.8429	99.3979	101.534	102.302
65	Sunitinib Malate_VEGFR, PDGFR, c-Kit, Flt	103.667	94.5752	92.5667	101.376	107.022	99.4055
66	Honokiol_Akt, MEK	106.213	111.493	101.74	100.493	107.973	104.244
67	Topotecan HCl_Topoisomerase	2.71426	5.00194	5.92251	11.0945	9.75321	12.81
68	6H05_K-Ras(G12C)	101.428	103.897	105.201	102.895	103.846	105.064
69	Enzastaurin (LY317615)_PKC	106.506	103.473	97.1061	102.612	110.165	99.8379
70	Trametinib (GSK1120212)_MEK	94.4095	105.152	93.6934	92.8626	102.517	98.2168
71	WYE-354_mTOR	46.9179	55.1456	56.3525	100.633	106.514	101.445
72	KN-62_Ca2+/calmodulin-dependent protein kinase II (CaMKII)	87.3036	94.2213	97.1911	98.8615	104.931	100.852
73	SB431542_TGF-beta/Smad	101.234	109.102	102.326	101.005	115.273	100.054
74	ML323_DUB	98.4801	97.805	108.093	101.073	108.008	105.465
75	AMG-900_Aurora Kinase	61.752	99.7436	78.0355	66.9444	88.0282	80.5358
76	Floxuridine_DNA/RNA Synthesis	34.1906	37.4369	72.5242	73.0922	60.2683	95.2364
77	Ispinesib (SB-715992)_Kinesin	10.2412	10.7806	5.07137	9.61251	12.9549	7.24353
78	SB202190 (FHPI)_p38 MAPK	99.2058	104.562	98.6949	101.994	108.79	96.1629
79	AZD2014_mTOR	46.4069	52.9334	55.6361	91.6785	101.576	93.7966
80	INCB024360_IDO	97.9888	94.0421	109.873	96.5196	105.112	101.855
81	KU-55933 (ATM Kinase Inhibitor)_ATM	102.721	101.657	95.2903	102.241	107.808	98.757
82	BI-D1870_S6 Kinase	97.2949	99.9301	91.3012	105.23	113.806	106.455
83	Fludarabine_STAT, DNA/RNA Synthesis	97.28	97.833	96.3561	103.226	107.226	102.944
84	PD-1/PD-L1 inhibitor 1_PD-1/PD-L1	95.2868	99.5968	103.866	100.553	102.941	96.841
85	ABT-199 (GDC-0199)_Bcl-2	66.9157	29.894	35.1163	90.6646	74.5287	84.4058
86	Go 6983_PKC	95.0653	61.3257	69.9891	105.493	103.081	101.833
87	LY294002_PI3K	104.884	101.839	97.3331	105.333	109.772	100.486
88	DMXAA (Vadimezan)_VDA	99.196	99.3243	95.2921	100.756	110.072	101.017
89	Linifanib (ABT-869)_PDGFR, VEGFR	107.452	93.1225	95.7443	90.6178	99.7545	98.9732
90	Carboplatin_DNA/RNA Synthesis	95.2547	104.451	99.0968	103.51	99.6891	90.2252
91	Hydroxyurea_Others	97.8196	94.7082	103.045	92.2048	102.893	101.833
92	TGX-221_PI3K	92.9007	101.375	98.2711	102.115	102.957	104.871
93	AZ20_ATM/ATR	60.5291	65.1934	76.277	100.553	94.4352	90.824
94	BI-78D3_JNK	99.3398	94.5797	97.8585	100.033	98.0546	101.655
95	Tranylcypromine (2-PCPA) HCl_MAO	100.311	107.017	102.392	100.625	107.785	110.875
96	Everolimus (RAD001)_mTOR	59.0548	65.5217	66.4649	55.5	65.7718	64.1686
97	RO4929097_Y-Secretase	86.4686	109.204	100.186	98.6569	104.736	105.085
98	VX-702_p38 MAPK	98.7376	100.303	99.3476	99.3093	105.904	107.66
99	Barasertib (AZD1152-HQPA)_Aurora Kinase	70.4106	85.3144	72.3662	64.6504	82.8614	68.7083
100	Azacitidine _DNA/RNA Synthesis	91.8059	96.5282	97.2072	99.8919	102.779	102.516
101	Bosutinib (SKI-606)_Src	83.3887	73.1482	63.2873	98.5316	105.647	102.648
102	3-Deazaneplanocin A (DZNeP)_Histone Methyltransferase	81.5311	86.158	82.0617	98.0809	103.122	102.056
103	Bicalutamide_Androgen Receptor, P450	96.4589	104.171	97.8456	102.485	109.36	102.73
104	KW-2449_Flt, Bcr-Abl, Aurora Kinase	72.2444	90.9783	82.3849	94.9677	108.726	104.044
105	IOX1_Histone demethylases	104.744	106.764	99.1935	105.757	104.388	100.852
106	Mubritinib (TAK 165)_HER2	57.4239	60.9527	63.465	85.6266	90.6625	80.9376
107	Panobinostat (LBH589)_HDAC	0.518222	4.32776	11.5377	9.50075	14.8961	12.9346
108	Bendamustine HCl_Others	90.1637	107.899	101.888	99.2744	110.783	102.302
109	K-Ras(G12C) inhibitor 12_Rho	83.3734	79.5281	82.5067	100.813	98.5975	104.262
110	Quercetin_PI3K, PKC, Src, Sirtuin	106.213	118.58	106.089	101.151	110.419	107.66
111	Temsirolimus (CCI-779, NSC 683864)_mTOR	58.9196	64.7953	65.1031	59.5806	68.3254	65.0333
112	2-Methoxyestradiol (2-MeOE2)_HIF	54.0343	101.934	83.3762	99.7684	105.269	103.158
113	AC480 (BMS-599626)_HER2	81.6313	80.4116	71.9122	97.1714	100.344	98.1084
114	Ibrutinib (PCI-32765)_Src	70.9328	68.226	67.162	76.0224	70.5292	76.7183
115	KN-93 Phosphate_CaMK	89.6372	90.8168	90.0714	101.724	103.122	105.465
116	Vemurafenib (PLX4032, RG7204)_Raf	100.428	110.322	107.634	101.127	106.337	101.017
117	SB415286_GSK-3	101.098	113.171	105.437	108.124	110.796	110.473
118	Crizotinib (PF-02341066)_c-Met, ALK	56.4862	74.4193	61.9255	89.8758	97.5937	86.4349
119	EW-7197_TGF-beta/Smad	98.6029	102.464	106.091	103.936	105.655	99.649
120	Ifosfamide_DNA/RNA Synthesis	93.4481	106.781	103.165	103.103	108.115	102.302
121	BV-6_IAP	105.481	101.389	74.2746	115.385	113.618	108.875
122	WP1066_JAK	102.41	110.933	101.957	104.835	107.785	109.468
123	MK-2206 2HCl_Akt	68.3828	70.0613	74.8629	96.8005	100.54	97.4599
124	Tipifarnib _Farnesyltransferase, Ras	62.5192	90.5631	74.8648	62.7181	91.9291	71.4719
125	PD-1/PD-L1 inhibitor 2_Others	91.4795	89.0249	82.7292	103.806	95.883	94.4342
126	Baricitinib (LY3009104, INCB028050)_JAK	104.64	117.834	104.132	104.177	107.221	111.478
127	PF-04217903_c-Met	103.802	106.741	107.32	99.3972	110.951	104.594
128	Pracinostat (SB939)_HDAC	50.0656	54.0272	64.4383	91.7409	106.692	89.2417
129	OSU-03012 (AR-12)_PDK-1	82.4424	84.588	72.8201	96.1822	99.558	95.2981
130	Nutlin-3a_Mdm2	104.253	101.747	99.1935	103.676	110.179	99.8496
131	BAY 11-7082_IκB/IKK	102.148	112.985	104.349	102.467	107.221	109.267
132	EX 527 (Selisistat)_Sirtuin	93.8587	106.221	99.5478	98.6569	106.692	104.228
133	Veliparib (ABT-888)_PARP	96.6372	91.4882	80.7641	87.0318	90.3257	98.757
134	EPZ5676_Methyltransferase	95.4097	91.8919	91.6288	100.553	98.7785	97.2422
135	Mizoribine _DNA/RNA Synthesis	101.898	108.321	99.6716	103.939	103.668	100.197
136	CYC116_Aurora Kinase, VEGFR	95.7746	103.239	103.378	103.103	91.2177	99.5183
137	Flutamide_P450	87.5895	87.2484	98.2602	89.3104	90.6625	97.2122
138	LY3023414_Akt	33.6319	23.8017	30.889	80.386	79.0529	79.191
139	Tie2 kinase inhibitor_Tie-2	98.3749	98.2058	99.335	98.6569	94.9529	103.586
140	TW-37_Bcl-2	102.045	107.104	103.915	95.193	102.112	99.8379
141	Chloroambucil_DNA/RNA Synthesis	98.7376	99.3706	101.087	99.704	101.2	98.4177
142	AP26113_ALK	98.213	90.7918	90.4313	103.125	97.6245	101.833
143	Docetaxel_Microtubule Associated	9.30547	11.5911	6.54435	9.6244	8.80668	5.58458
144	Teniposide _Others	16.8102	8.54369	19.7535	67.6581	59.0232	83.033
145	Cediranib (AZD2171)_VEGFR, Flt	90.4185	92.5777	83.0339	96.6768	105.255	99.8379
146	EPZ-6438_Histone Methyltransferase	82.5137	80.0657	87.624	89.4937	92.4446	96.4399
147	RAF265 (CHIR-265)_Raf, VEGFR	87.9829	80.7211	96.7379	95.6255	96.1192	98.8196
148	Fulvestrant_Estrogen/progestogen Receptor	93.8587	100.629	104.442	98.7804	98.1546	103.158
149	Motesanib Diphosphate (AMG-706)_VEGFR, PDGFR, c-Kit	93.9334	97.6621	87.8003	97.4187	102.701	103.729
150	NVP-TNKS656_PAFR	97.4976	95.2964	93.6312	97.6906	99.6833	92.228
151	YM201636_PI3K	103.028	104.357	103.804	102.362	98.6882	101.659
152	SB590885_Raf	94.803	89.4864	97.3904	93.2573	93.2967	96.6095
153	ERK5-IN-1_ERK	75.513	74.3318	65.375	94.8281	94.9781	95.4371
154	Trichostatin A (TSA)_HDAC	2.14048	8.5042	4.95555	67.2472	68.3254	74.5451
155	Temozolomide_Others	96.4589	109.763	100.399	98.7804	109.538	107.012
156	(S)-10-Hydroxycamptothecin_Topoisomerase	0.765069	1.46087	5.83545	2.21467	4.10819	7.40059
157	R547_CDK	63.3259	53.4929	66.7271	90.4945	91.9796	89.3763
158	BX-795_PDK-1, IKK	92.0796	98.765	95.7177	97.1749	98.5103	99.5183
159	SB-3CT_MMP	99.7083	97.6258	104.311	95.4787	102.398	98.245
160	Obatoclax Mesylate (GX15-070)_Bcl-2	2.95161	1.60399	8.5871	75.161	94.8437	102.432
161	Dexamethasone (DHAP)_IL Receptor	74.1518	79.0058	71.2475	77.4147	76.0987	80.8921
162	AMG-458_c-Met	97.0326	103.473	97.3904	102.862	101.576	95.4039
163	Decernotinib (VX-509)_JAK	98.6029	92.4294	104.533	98.211	102.941	97.4428
164	AUY922 (NVP-AUY922)_HSP	3.89793	4.69093	21.0706	3.31805	4.68162	21.3655
165	UNC0631_Histone Methyltransferase	109.534	104.614	115.435	96.2594	95.3401	91.4257
166	AZD4547_FGFR	95.5899	101.236	102.392	98.3883	101.952	102.637
167	Zibotentan (ZD4054)_ETA Receptor	95.2272	103.798	102.101	97.1749	95.1308	105.941
168	Vismodegib (GDC-0449)_Hedgehog, P-gp	102.991	107.831	112.767	98.1606	105.647	108.053
169	Carfilzomib (PR-171)_Proteasome	-1.98918	-4.13397	-4.16818	-1.33757	-2.47746	-2.24362
170	SAR245409 (XL765)_PI3K, mTOR	104.26	106.035	103.378	105.326	98.5103	104.442
171	Tiplaxtinin (PAI-039)_Others	99.3398	93.1462	98.526	102.505	99.5023	100.251
172	LAQ824 (Dacinostat)_HDAC	0.788599	5.41727	12.4456	33.6133	41.2179	48.6039
173	Febuxostat_Others	103.302	109.577	104.016	101.621	101.178	105.513
174	TAK-715_p38 MAPK	101.361	97.6921	102.827	104.046	103.457	98.4177
175	Danusertib (PHA-739358)_Aurora Kinase, FGFR, Bcr-Abl, c-RET, Src	69.4643	84.0433	71.6853	71.8224	97.2009	77.7878
176	Nutlin-3b_Mdm2	99.5855	96.5507	106.536	102.244	104.931	100.251
177	SGC 0946_Histone Methyltransferase	100.077	99.9552	96.0786	96.6497	108.008	104.864
178	Regorafenib (BAY 73-4506)_c-Kit, Raf, VEGFR	105.354	115.728	107.421	104.585	102.779	105.299
179	Axitinib_VEGFR, PDGFR, c-Kit	87.4444	92.7593	92.7936	95.5639	109.772	102.216
180	Fluvastatin Sodium_HMG-CoA Reductase	83.5237	89.4864	101.74	81.9428	97.4363	92.1892
181	Cytarabine_DNA/RNA Synthesis	36.0329	23.9518	65.7612	88.9326	93.7202	93.6366
182	YM155 (Sepantronium Bromide)_Survivin	-3.80781	-1.48294	-4.35029	0.597661	-0.425602	-1.11692
183	Prednisone _Others	100.017	94.8505	102.314	97.2984	95.3087	104.871
184	Procainamide HCl_Sodium Channel	95.8522	99.5571	103.262	93.9151	101.576	101.833
185	Paclitaxel_Microtubule Associated	9.84622	14.3149	4.72858	11.2319	11.1639	6.88164
186	AZD2932_PDGFR	95.7211	103.846	98.4777	97.7305	100.071	104.044
187	Tetrabenazine (Xenazine)_5-alpha Reductase	93.1744	96.1553	106.783	103.226	101.001	105.727
188	Dovitinib (TKI-258, CHIR-258)_c-Kit, FGFR, Flt, VEGFR, PDGFR	96.9076	83.8617	83.2608	95.0693	103.487	95.7305
189	10058-F4_c-Myc	104.007	103.181	99.416	94.1776	105.474	102.256
190	Thalidomide_Others	100.975	106.221	101.25	102.979	104.558	104.014
191	AZD1480_JAK	91.5241	107.763	116.963	96.678	115.688	104.847
192	Nilotinib (AMN-107)_Bcr-Abl	102.991	109.647	105.958	103.23	106.04	101.567
193	TAME_APC	96.7703	98.9976	103.914	98.783	107.221	102.436
194	OSI-930_c-Kit, VEGFR	98.9223	101.188	109.336	100.139	104.914	104.657
195	KPT-330_CRM1	44.0714	36.3446	57.5878	82.8581	87.7394	58.9336
196	URMC-099_Abl1; LRRK2; MLK3; MLK1	100.568	91.1752	85.3991	92.4862	96.6068	97.2422
197	Vincristine sulfate_Autophagy,Microtubule Associated	13.3888	10.035	9.96542	10.3535	9.2196	7.88582
198	Mitoxantrone HCl_Others	7.0605	5.75025	10.6198	16.4236	9.18855	14.8347
199	Vorinostat (SAHA, MK0683)_HDAC	81.6313	91.3067	88.9351	98.1606	107.808	107.188
200	TG101209_Flt, JAK, c-RET	79.4579	70.2774	65.2048	89.4419	95.5547	89.9791
201	PI-1840_Proteasome	97.7432	101.747	100.973	85.2	106.741	103.259
202	Olaparib (AZD2281, Ku-0059436)_PARP	94.8797	99.2964	102.553	99.6445	102.897	103.297
203	BX-912_PDK-1	68.1302	87.0214	76.9926	99.6449	95.6644	102.516
204	PHA-665752_c-Met	96.7724	92.3962	90.5239	102.365	107.612	102.648
205	G-749_FLT3	85.4613	83.1118	83.3967	89.6238	100.407	99.4484
206	BGT226 (NVP-BGT226)_PI3K, mTOR	1.94546	-0.777061	0.398695	19.7128	15.7742	30.9083
207	Ellagic acid_Topoisomerase	100.291	110.322	106.995	101.374	99.0439	105.727
208	SP600125_JNK	100.975	112.746	104.442	102.979	101.178	105.085
209	MK-4827(Niraparib) tosylate_PARP	97.1291	91.7127	102.531	92.4862	102.579	108.675
210	Dabrafenib (GSK2118436)_Raf	92.9668	101.236	109.786	101.283	111.172	106.254
211	Belinostat (PXD101)_HDAC	41.7507	48.6343	67.5998	90.1231	104.469	98.1084
212	STA-21_STAT	97.0063	98.5217	92.5188	87.542	101.855	104.463
213	IMD 0354_IKK	101.361	104.219	102.175	101.809	103.457	109.468
214	MK-1775_Wee1	33.0957	20.4738	38.6914	94.7049	89.6168	99.7324
215	Quisinostat (JNJ-26481585)_HDAC	0.112657	5.78043	10.1759	4.67824	8.61025	11.4214
216	Pifithrin-μ_p53	101.885	105.525	104.349	103.388	103.081	106.455
217	BI 2536_PLK	20.3909	21.0335	23.3403	14.8179	13.1282	16.1773
218	Mirin_ATM/ATR	97.2519	94.5797	102.086	90.9249	102.579	106.869
219	Dapagliflozin_SGLT	96.1852	103.239	107.208	102.609	102.601	101.445
220	XAV-939_Wnt/beta-catenin	98.238	108.458	95.0794	99.2744	90.3283	110.865
221	GSK923295_Kinesin	14.595	15.0217	14.4248	47.5984	45.3929	34.2637
222	Saracatinib (AZD0530)_Src, Bcr-Abl	98.9354	97.1173	100.738	94.0801	103.29	99.6217
223	Tamoxifen Citrate_Estrogen/progestogen Receptor	79.0644	89.6729	86.2994	82.0743	98.9416	88.9745
224	Metformin HCl _Autophagy	98.8611	102.387	108.293	99.866	109.637	112.792
225	Hydrocortisone _Others	87.2897	81.2427	85.0785	96.0634	95.6644	97.8055
226	JNK-IN-8_JNK	102.935	105.711	116.31	96.8096	99.5061	108.062
227	Alisertib (MLN8237)_Aurora Kinase	53.2417	79.3221	72.8201	52.1614	73.6291	61.7907
228	Simvastatin _Others	87.4266	88.699	89.1214	90.5058	91.3955	98.4478
229	GDC-0152_IAP	103.197	110.747	106.524	94.9677	101.952	97.2122
230	PLX-4720_Raf	95.5557	97.2989	105.958	95.0693	99.3616	105.675
231	PD184352 (CI-1040)_MEK	95.6909	90.5803	90.7509	96.1822	101.522	98.5408
232	ABC294640_S1P Receptor	98.2345	91.5335	98.3035	98.211	105.293	105.265
233	PF-4708671_S6 Kinase	92.0487	101.049	100.217	88.9157	100.447	96.0067
234	CUDC-101_HDAC, EGFR, HER2	43.9072	43.4019	52.5224	89.5178	93.7078	96.3069
235	Pazopanib HCl_VEGFR, PDGFR, c-Kit	104.884	101.839	99.6028	95.193	110.362	100.919
236	PFK15_6-phosphofructo-2-kinase (PFKFB3)	89.1459	83.1118	88.2915	98.211	99.6833	101.655
237	CAL-101 (Idelalisib, GS-1101)_PI3K	96.6392	109.441	99.3476	92.5995	102.893	97.815
238	Oxaliplatin_DNA/RNA Synthesis	93.1744	98.9515	96.5688	96.8044	104.38	104.871
239	GNE-0877_leucine-rich repeat kinase 2 (LRRK2)	98.2345	96.3715	95.1887	100.293	101.312	101.053
240	Amuvatinib (MP-470)_c-Met, c-Kit, PDGFR, Flt, c-RET	100.838	108.831	104.229	100.015	102.068	107.44
241	Rosiglitazone _PPAR	95.1965	101.049	103.914	94.0467	100.071	98.8196
242	VX-680 (Tozasertib, MK-0457)_Aurora Kinase	57.8381	79.8668	68.9616	64.5268	91.1115	72.1672
243	Altretamine_Others	103.849	101.561	96.5688	97.6689	104.736	105.941
244	YH239-EE_Mdm2	93.4446	92.2503	95.6336	97.6906	105.655	102.658
245	Nutlin-3_Mdm2	99.6113	97.2989	103.461	99.7681	106.237	109.133
246	Resminostat_HDAC	84.7041	93.7757	90.4313	93.3889	99.1298	91.9883
247	TG100-115_PI3K	99.196	100.07	96.5688	99.0274	103.491	110.009
248	AT406 (SM-406, ARRY-334543)_E3 Ligase ,IAP	103.459	110.933	105.219	94.0467	105.904	94.6003
249	HA14-1_Bcl-2	97.5835	95.6647	100.284	98.408	102.897	109.133
250	UNC-2025_TAM Receptor	62.7399	71.1065	65.5975	91.3152	95.521	92.0274
251	LDN-214117_TGF-beta/Smad	96.6378	88.129	88.514	104.326	99.6833	107.271
252	BYL719_PI3K	90.9995	78.6697	84.9946	97.7305	98.3771	96.2076
253	AZD6482_PI3K	101.112	95.0369	95.2921	99.8919	106.87	102.73
254	Iniparib (BSI-201)_PARP	102.315	98.2069	102.553	97.0478	107.022	105.242
255	Quizartinib (AC220)_Flt	101.796	97.2738	90.1853	100.633	95.6644	95.0223
256	Tenovin-1_p53	98.7258	95.1172	101.641	101.724	104.569	107.271
257	WHI-P154_JAK, EGFR	100.967	110.933	104.784	98.2568	105.527	96.2076
258	Rucaparib (AG-014699,PF-01367338)_PARP	93.3927	94.9383	108.001	96.5531	101.129	99.8379
259	ACP-196_BTK	75.6358	64.835	72.9396	77.3935	70.0045	75.7814
260	AZD8055_mTOR	35.1485	34.8272	40.1809	63.8296	72.7192	75.1115
261	Clevudine _DNA/RNA Synthesis	96.7703	102.727	103.262	98.783	100.259	96.2076
262	Foretinib (GSK1363089)_c-Met, VEGFR	58.9196	69.6981	66.011	92.7199	101.326	98.3246
263	IPA-3_PAK	96.8835	91.7127	97.636	97.4303	103.846	105.064
264	ENMD-2076_Flt, Aurora Kinase, VEGFR	45.96	66.1437	48.905	92.9759	81.9684	97.5914
265	FG-4592_HIF	95.4205	98.57	98.4679	98.2843	102.505	104.161
266	Maraviroc_CCR5	89.5568	99.5571	100.652	87.9947	106.844	96.0067
267	Chloroquine Phosphate_ATM/ATR,Autophagy	99.2407	103.677	111.167	94.0777	98.6943	116.204
268	Gemcitabine _Others	14.6205	14.8816	19.1152	12.453	15.2672	20.0892
269	AT9283_Bcr-Abl, JAK, Aurora Kinase	54.188	67.5191	60.1097	69.3493	90.5222	75.8422
270	SC-514_IκB/IKK	100.311	103.1	109.134	102.467	101.576	100.829
271	Birinapant_Caspase	101.361	100.303	90.8663	102.73	101.952	99.4224
272	Roscovitine (Seliciclib,CYC202)_CDK	106.236	101.839	106.866	99.6445	104.665	107.188
273	Ranolazine _Others	99.0591	91.3087	101.463	106.438	97.621	95.0223
274	Dasatinib_Src, Bcr-Abl, c-Kit	60.9474	63.7058	52.3927	75.0374	74.2184	66.1142
275	GSK461364_PLK	10.6017	10.0396	14.7517	8.00351	8.43591	5.99414
276	SKI II_sphingosine kinase (SphK)	95.5325	94.938	102.976	97.04	108.913	111.282
277	Irinotecan_Topoisomerase	50.4761	23.8291	62.5233	94.3344	92.2849	104.014
278	VX-765_Caspase	98.213	104.779	102.175	95.3624	104.775	101.231
279	TAK-632_Raf	98.6029	92.7878	102.753	95.869	103.665	106.869
280	PD0325901_MEK	91.5	101.294	95.9713	92.3489	100.54	96.5952
281	Etoposide_Topoisomerase	68.8145	53.8408	74.8648	93.3464	95.6644	99.3042
282	MG-101 (ALLN)_Cysteine Protease	39.65	12.6923	24.2143	102.765	107.103	105.666
283	JNJ-7706621_CDK, Aurora Kinase	87.7003	85.3437	78.0566	98.7804	102.601	101.873
284	Fostamatinib (R788)_Syk	93.6226	92.8433	94.9982	96.678	96.6837	97.2122
285	Y-27632 2HCl_ROCK	97.7187	102.02	103.461	94.822	98.7723	100.486
286	Masitinib (AB1010)_c-Kit, PDGFR, FGFR, FAK	92.7167	83.4985	86.2115	92.4726	95.6294	100.054
287	Carmofur_Antimetabolites	103.302	101.002	99.7606	101.868	98.3325	103.586
288	WIKI4_Wnt/beta-catenin	94.5499	97.2674	99.416	94.3077	105.655	104.262
289	GDC-0980 (RG7422)_mTOR, PI3K	33.4226	32.046	40.6307	84.9688	79.3728	82.1432
290	ZSTK474_PI3K	46.7527	42.4605	46.0375	89.8758	95.8258	93.5687
291	GSK J1_Histone Demethylase	99.8311	100.314	101.641	99.2519	102.941	105.465
292	CUDC-907_HDAC, PI3K	3.78163	2.02036	9.31497	0.76746	0.344963	3.18125
293	MGCD-265_c-Met, VEGFR, Tie-2	103.575	94.4777	109.123	103.597	101.178	104.657
294	Refametinib (RDEA119, Bay 86-9766)_MEK	96.2316	92.5777	97.1061	92.8435	104.469	104.594
295	RG108_Transferases	96.1145	102.168	98.0428	100.493	97.2481	99.2214
296	Doxercalciferol_Others	98.5117	92.2408	102.527	105.079	103.846	101.231
297	Omaveloxolone (RTA-408)_Others	14.7178	10.0045	23.7694	93.7873	95.521	103.46
298	Rocilinostat (ACY-1215)_HDAC	92.2164	104.435	96.5236	98.4712	103.846	109.878
299	AZD7762_Chk	11.4729	13.5767	18.9024	82.9723	89.7947	91.8109
300	PF-562271_FAK	87.196	91.1648	95.2157	96.9411	95.5547	99.2214
301	MLN8054_Aurora Kinase	65.5439	80.23	86.2115	99.6445	104.469	111.511
302	PHT-427_Akt, PDK-1	100.428	88.699	99.9734	101.374	101.89	101.659
303	BMS-582949 _p38 MAPK	98.7258	98.1634	103.421	102.895	103.846	105.064
304	Piceatannol_Syk	94.0161	99.7436	100.217	98.6515	97.8126	97.6141
305	GSK690693_Akt	58.6492	54.0819	66.9189	90.4941	91.1115	97.0276
306	Selumetinib (AZD6244)_MEK	101.369	95.8463	90.07	99.2735	106.04	97.0276
307	BIBR 1532_Telomerase	102.207	98.2058	100.186	97.4219	82.502	108.724
308	Dorsomorphin 2HCl_AMPK	98.2917	98.0004	108.293	109.942	113.119	118.828
309	HSP990 (NVP-HSP990)_HSP (e.g. HSP90)	6.3661	4.80812	18.6521	7.13434	6.30372	22.6308
310	PF-573228_FAK	82.6056	101.236	98.2602	90.4945	110.043	103.24
311	b-AP15_DUB	1.02738	-1.70953	-2.42842	34.3164	31.3916	30.7074
312	Azathioprine_Others	102.617	98.3922	102.527	97.5454	100.111	102.944
313	17-AAG (Tanespimycin)_HSP	106.776	114.913	114.356	96.6768	102.701	105.026
314	Acadesine_AMPK	98.3749	94.4777	98.0583	101.991	88.9054	98.6619
315	Capecitabine _DNA/RNA Synthesis	98.2594	104.562	108.001	99.8918	103.094	104.161
316	Embelin_IAP	89.688	98.8111	103.045	99.9671	90.4743	103.24
317	PF-543_SphK1	106.709	90.6376	97.8585	97.1701	105.474	106.067
318	Ridaforolimus (Deforolimus, MK-8669)_mTOR	57.1622	64.2506	58.5209	56.3656	67.9326	62.223
319	Decitabine_DNA/RNA Synthesis	73.057	59.0602	78.2694	85.0718	72.5413	92.8814
320	R406_Syk, Flt	82.081	97.1326	103.262	87.8632	108.162	103.039
321	KU-0063794_mTOR	57.7294	46.7573	49.3306	91.3703	95.3087	98.876
322	PI-103_DNA-PK, PI3K, mTOR	47.9694	45.3658	46.2644	92.1016	97.3973	94.2173
323	Degrasyn (WP1130)_DUB, Bcr-Abl	86.4091	102.354	94.7807	92.4679	105.151	106.455
324	GSK2606414_PERK	105.235	101.747	120.775	100.943	105.293	107.872
325	Elesclomol (STA-4783)_HSP	-1.37442	-0.211848	-3.66938	0.103045	0.163693	-0.900739
326	Celecoxib_COX	100.291	95.5961	98.6967	100.756	99.7554	103.586
327	Sorafenib_Raf	111.99	106.585	122.332	100.553	113.799	104.864
328	MK-0752_Gamma-secretase	93.2291	108.882	105.654	93.5204	102.328	105.249
329	KX2-391_Src	9.55243	8.36118	8.01015	13.9239	14.0808	20.2595
330	GDC-0941_PI3K	49.0509	46.0922	50.1229	85.4243	85.6114	84.0569
331	Celastrol_Others	24.0634	18.7961	27.8393	80.6257	77.8774	84.9599
332	INH1_Microtubule Associated	94.7956	96.9091	110.54	101.204	107.646	101.053
333	SB216763_GSK-3	100.017	96.2094	107.774	97.7897	105.255	105.026
334	Anacardic Acid_Histone Acetyltransferase	97.2519	94.7588	108.316	98.8615	108.37	100.05
335	Ruxolitinib (INCB018424)_JAK	96.4589	95.4097	107.846	96.6809	100.467	102.73
336	Canagliflozin_SGLT	87.8518	102.354	104.349	91.9417	93.2967	103.642
337	AZD8186_PI3Kβ, PI3Kδ	90.2513	83.1118	84.5091	99.9024	111.084	99.4484
338	Pimasertib (AS-703026)_MEK	89.4794	88.5126	94.6538	92.2349	91.0398	95.6646
339	Tideglusib_GSK-3	93.098	106.457	101.305	89.3104	94.0494	103.441
340	PCI-24781 (Abexinostat)_HDAC	32.5579	40.2815	47.6263	81.4674	99.558	91.6231
341	R406 (free base)_Syk	92.7639	87.2078	98.2711	94.8284	97.9767	102.516
342	Necrostatin-1_TNF-alpha	94.7956	93.1462	102.086	94.9583	102.579	95.6376
343	Vatalanib (PTK787) 2HCl_VEGFR, c-Kit, Flt	102.18	99.8411	112.767	93.0908	109.183	108.053
344	GW441756_Trk Receptor	89.9503	105.338	104.784	97.2043	102.328	106.455
345	Mitomycin C_DNA/RNA Synthesis	35.8426	13.7674	26.4392	91.3152	94.7972	96.6405
346	AT7867_Akt, S6 kinase	75.5203	48.2485	73.5881	92.9759	88.5496	94.5941
347	Schisandrin B (Sch B)_ATM/ATR	95.8522	104.033	97.6078	97.2043	99.1298	107.861
348	JNJ-38877605_c-Met	99.2058	102.565	113.448	99.7681	102.505	105.891
